# Release of potential pro-inflammatory peptides from SARS-CoV-2 spike glycoproteins in neutrophil-extracellular traps

**DOI:** 10.1101/2020.05.02.072439

**Authors:** Aitor Blanco-Míguez, Borja Sánchez

**Affiliations:** Department CIBIO, University of Trento, Via Sommarive 9 38123, Povo, Trento, Italia; Department of Microbiology and Biochemistry of Dairy Products, Instituto de Productos Lácteos de Asturias (IPLA), Consejo Superior de Investigaciones Científicas (CSIC), Paseo Río Linares S/N 33300, Villaviciosa, Asturias, Spain; Ministry of Science, Innovation and University. Government of the Principality of Asturias. C/Trece Rosas nº 2 33005 Oviedo, Asturias, Spain

## Abstract

COVID-2019 has progressed in around 10-15% of patients to an acute respiratory distress syndrome characterized by extensive pulmonary inflammation and elevated production of pro-inflammatory cytokines. Neutrophil activation seems to be crucial in the initiation and perpetuation of this exacerbated lung inflammation. However, the precise mechanisms by which this activation occurs remain yet elusive. To this end, this *in silico* study tried to identify potential proinflammatory inducing peptides (PIPs) produced by the action of the elastase released in neutrophil-extracellular traps over SARS-CoV-2 particles. We found nine potential PIPs exclusive from the SARS-CoV-2, showing homology against T cell recognition epitopes. Moreover, 78 percent of these exclusive PIPs were found produced by the enzymatic cleavage on the spike glycoproteins, suggesting that high PIP concentrations might be released following SARS-CoV-2 huge replication rate. Therefore, these PIPs might play a role in the exacerbated inflammatory response observed in some patients.

**Highlights:**

- Nine potential PIPs were predicted exclusive from the SARS-CoV-2.
- SARS-CoV-2 PIPs showed homology against T cell recognition epitopes.
- Most of PIPs were produced by enzymatic cleavage of the spike glycoproteins.
- The release of these PIPs might be related to the increased inflammatory response observed in the patients.

**Graphical abstract:** 
