## Supplementary material for "Release of potential pro-inflammatory peptides from SARS-CoV-2 spike glycoproteins in neutrophil-extracellular traps": Supplementary Table 2.xlsx

### Sheet: Hoja1
Proinflammatory peptide	PIP_EL prediction	Only on SARS	ALIGNMENT
			B/T Cell epitope	Identity	Aln length	Mismatches	Gaps	Q-start	Q-end	S-start	S-end	eValue	Bitscore	PP len	BTCE len	Coverage	Len dif
Orf1ab_279-280	0.8574	SARS-CoV-2	tcell_orfab_2139_2147	1	9	0	0	4	12	1	9	0.006	20.3	32	9	1	23
S_27-28	0.8419	SARS-CoV-2	tcell_s_236_258	1	23	0	0	9	31	1	23	3e-11	41.7	33	23	1	10
S_54-55	0.8072	SARS-CoV-2	tcell_s_451_468	1	18	0	0	6	23	1	18	4e-08	34	38	18	1	20
S_54-55	0.8072	SARS-CoV-2	tcell_s_462_474	1	13	0	0	17	29	1	13	3e-05	26.9	38	13	1	25
S_53-54	0.794	SARS-CoV-2	tcell_s_451_468	1	18	0	0	16	33	1	18	5e-08	33.7	40	18	1	22
S_53-54	0.794	SARS-CoV-2	tcell_s_440_457	1	18	0	0	5	22	1	18	8e-08	33.4	40	18	1	22
S_53-54	0.794	SARS-CoV-2	tcell_s_462_474	1	13	0	0	27	39	1	13	2e-05	27.2	40	13	1	27
S_23-24	0.7783	SARS-CoV-2	tcell_s_173_185	1	13	0	0	2	14	1	13	3e-05	26.9	42	13	1	29
S_15	0.7756	SARS-CoV-2	tcell_s_101_118	1	18	0	0	8	25	1	18	7e-08	33.1	27	18	1	9
S_14-15	0.7654	SARS-CoV-2	tcell_s_101_118	1	18	0	0	11	28	1	18	7e-08	33.4	30	18	1	12
S_15-16	0.7632	SARS-CoV-2	tcell_s_101_118	1	18	0	0	8	25	1	18	6e-08	33.4	30	18	1	12
N_20-21	0.7549	SARS-CoV-2	tcell_n_226_234	1	9	0	0	6	14	1	9	0.013	19.4	31	9	1	22
N_20-21	0.7549	SARS-CoV-2	tcell_n_222_230	1	9	0	0	2	10	1	9	0.032	18.2	31	9	1	22
N_20-21	0.7549	SARS-CoV-2	tcell_n_219_227	1	7	0	0	1	7	3	9	0.56	15	31	9	0.777778	22
S_54-55	0.8072	SARS-CoV-2	tcell_s_440_457	1	12	0	0	1	12	7	18	0.0001	25.1	38	18	0.666667	20
S_23-24	0.7783	SARS-CoV-2	tcell_s_166_178	1	7	0	0	1	7	7	13	0.041	17.6	42	13	0.538462	29
S_15	0.7756	SARS-CoV-2	tcell_n_159_167	1	4	0	0	14	17	6	9	32	12	27	9	0.444444	18
S_14-15	0.7654	SARS-CoV-2	tcell_n_159_167	1	4	0	0	17	20	6	9	26	12.3	30	9	0.444444	21
S_15-16	0.7632	SARS-CoV-2	tcell_n_159_167	1	4	0	0	14	17	6	9	30	12	30	9	0.444444	21
S_26-27	0.7678	SARS-CoV-2	tcell_s_236_258	1	8	0	0	14	21	1	8	0.016	17.9	21	23	0.380952	2
S_26-27	0.7678	SARS-CoV-2	bcell_n_355_401	1	3	0	0	18	20	40	42	76	10.2	21	47	0.142857	26
S_26-27	0.7678	SARS-CoV-2	bcell_s_287_317	1	2	0	0	18	19	16	17	316	9	21	31	0.0952381	10
S_27-28	0.8419	SARS-CoV-2	bcell_n_355_401	1	3	0	0	13	15	40	42	73	10.5	33	47	0.0909091	14
S_64	0.7836	SARS	bcell_s_524_598	1	19	0	0	1	19	29	47	3e-09	36.1	19	75	1	56
S_94	0.7664	SARS	bcell_s_802_819	1	18	0	0	17	34	1	18	2e-07	32.2	41	18	1	23
S_89-90	0.7637	SARS	tcell_s_747_763	1	17	0	0	11	27	1	17	3e-07	31.6	35	17	1	18
S_94-95	0.7541	SARS	bcell_s_802_819	1	18	0	0	17	34	1	18	2e-07	32.5	44	18	1	26
S_94	0.7664	SARS	tcell_s_785_802	1	17	0	0	1	17	2	18	1e-07	32.8	41	18	0.944444	23
S_33-34	0.7555	SARS	tcell_s_304_321	1	17	0	0	12	28	1	17	2e-07	32.2	28	18	0.944444	10
S_94-95	0.7541	SARS	tcell_s_785_802	1	17	0	0	1	17	2	18	1e-07	33.1	44	18	0.944444	26
S_33-34	0.7555	SARS	bcell_s_287_317	1	25	0	0	1	25	7	31	2e-12	44.4	28	31	0.892857	3
Orf1ab_280-281	0.8461	SARS	tcell_orfab_2139_2147	1	5	0	0	1	5	5	9	2.4	14.1	35	9	0.555556	26
Orf1ab_280-281	0.8461	SARS	tcell_orfab_2139_2147	1	5	0	0	1	5	5	9	2.4	14.1	35	9	0.555556	26
Orf1ab_280	0.7905	SARS	tcell_orfab_2139_2147	1	5	0	0	1	5	5	9	1.7	14.1	25	9	0.555556	16
Orf1ab_280	0.7905	SARS	tcell_orfab_2139_2147	1	5	0	0	1	5	5	9	1.7	14.1	25	9	0.555556	16
M_17-18	0.7573	SARS	bcell_m_132_151	1	11	0	0	10	20	1	11	0.002	21.2	20	20	0.55	0
M_17	0.7695	SARS	bcell_m_132_151	1	8	0	0	10	17	1	8	0.038	16.7	17	20	0.470588	3
Orf1ab_245-246	0.7559	SARS	tcell_n_226_234	1	4	0	0	3	6	2	5	20	12.3	19	9	0.444444	10
Orf1ab_245-246	0.7559	SARS	tcell_n_226_234	1	4	0	0	3	6	2	5	20	12.3	19	9	0.444444	10
Orf1ab_94-95	0.7779	SARS	tcell_s_440_457	1	3	0	0	14	16	13	15	47	11.1	19	18	0.166667	1
Orf1ab_94-95	0.7779	SARS	tcell_s_440_457	1	3	0	0	14	16	13	15	47	11.1	19	18	0.166667	1
Orf1ab_180-181	0.8073	SARS	bcell_m_1_24	1	3	0	0	21	23	20	22	11	12.3	28	24	0.125	4
Orf1ab_180-181	0.8073	SARS	bcell_m_1_24	1	3	0	0	21	23	20	22	11	12.3	28	24	0.125	4
Orf1ab_406-407	0.7769	SARS	tcell_s_371_387	1	2	0	0	13	14	16	17	511	9	30	17	0.117647	13
Orf1ab_406-407	0.7769	SARS	tcell_s_371_387	1	2	0	0	13	14	16	17	511	9	30	17	0.117647	13
Orf1ab_406	0.771	SARS	tcell_s_371_387	1	2	0	0	13	14	16	17	443	9	18	17	0.117647	1
Orf1ab_406	0.771	SARS	tcell_s_371_387	1	2	0	0	13	14	16	17	443	9	18	17	0.117647	1
S_89-90	0.7637	SARS	tcell_s_936_952	1	2	0	0	18	19	13	14	341	9.6	35	17	0.117647	18
S_94	0.7664	SARS	tcell_s_440_457	1	2	0	0	37	38	16	17	342	9.6	41	18	0.111111	23
S_94-95	0.7541	SARS	tcell_s_440_457	1	2	0	0	37	38	16	17	351	9.6	44	18	0.111111	26
Orf1ab_280	0.7905	SARS	bcell_s_524_598	1	2	0	0	20	21	36	37	126	9.6	25	75	0.08	50
Orf1ab_280	0.7905	SARS	bcell_s_524_598	1	2	0	0	20	21	36	37	126	9.6	25	75	0.08	50
S_89-90	0.7637	SARS	bcell_s_287_317	1	2	0	0	33	34	25	26	161	9.9	35	31	0.0645161	4
Orf1ab_280-281	0.8461	SARS	bcell_s_524_598	1	2	0	0	20	21	36	37	138	9.6	35	75	0.0571429	40
Orf1ab_280-281	0.8461	SARS	bcell_s_524_598	1	2	0	0	20	21	36	37	138	9.6	35	75	0.0571429	40
Orf1ab_275-276	0.7861	SARS	bcell_s_601_640	1	2	0	0	31	32	31	32	121	9.9	35	40	0.0571429	5
Orf1ab_275-276	0.7861	SARS	bcell_s_601_640	1	2	0	0	31	32	31	32	121	9.9	35	40	0.0571429	5
S_148-149	0.7709	No	tcell_s_1192_1200	1	9	0	0	2	10	1	9	0.023	18.8	36	9	1	27
S_148	0.7703	No	tcell_s_1192_1200	1	9	0	0	2	10	1	9	0.022	18.8	32	9	1	23
S_121-122	0.768	No	tcell_s_996_1004	1	9	0	0	7	15	1	9	0.021	18.5	19	9	1	10
S_148-149	0.7709	No	tcell_s_1220_1228	1	7	0	0	30	36	1	7	0.2	15.9	36	9	0.777778	27
Orf1ab_319-320	0.7514	No	tcell_orf1ab_2498_2506	1	7	0	0	12	18	1	7	0.22	15.3	18	9	0.777778	9
Orf1ab_319-320	0.7514	No	tcell_orf1ab_2498_2506	1	7	0	0	12	18	1	7	0.22	15.3	18	9	0.777778	9
Orf1ab_382-383	0.7667	No	tcell_orf1ab_2942_2950	1	5	0	0	15	19	1	5	1.9	13.8	19	9	0.555556	10
Orf1ab_382-383	0.7667	No	tcell_orf1ab_2942_2950	1	5	0	0	15	19	1	5	1.9	13.8	19	9	0.555556	10
M_16-17	0.8339	No	bcell_m_132_151	1	8	0	0	28	35	1	8	0.043	17	35	20	0.4	15
N_5-6	0.7544	No	bcell_n_42_62	1	6	0	0	1	6	16	21	0.11	16.2	35	21	0.285714	14
Orf1ab_610-611	0.8112	No	tcell_s_747_763	1	2	0	0	8	9	12	13	253	9.6	16	17	0.125	1
Orf1ab_609-610	0.8034	No	tcell_s_747_763	1	2	0	0	13	14	12	13	244	9.6	19	17	0.117647	2
S_148-149	0.7709	No	bcell_s_524_598	1	2	0	0	35	36	46	47	170	9.3	36	75	0.0555556	39
Orf1ab_245-246	0.7559	SARS	tcell_n_222_230	0.8333	6	1	0	1	6	4	9	6.8	12.9	19	9	0.666667	10
Orf1ab_245-246	0.7559	SARS	tcell_n_222_230	0.8333	6	1	0	1	6	4	9	6.8	12.9	19	9	0.666667	10
Orf1ab_419-420	0.8063	SARS	tcell_s_451_468	0.8333	6	1	0	22	27	5	10	2.4	13.8	32	18	0.333333	14
Orf1ab_419-420	0.8063	SARS	tcell_s_451_468	0.8333	6	1	0	22	27	5	10	2.4	13.8	32	18	0.333333	14
N_20-21	0.7549	SARS-CoV-2	tcell_orf1ab_2498_2506	0.8	5	1	0	1	5	1	5	37	12	31	9	0.555556	22
S_15	0.7756	SARS-CoV-2	bcell_n_153_172	0.8	5	1	0	14	18	13	17	16	12	27	20	0.25	7
S_14-15	0.7654	SARS-CoV-2	bcell_n_153_172	0.8	5	1	0	17	21	13	17	16	12.3	30	20	0.25	10
S_15-16	0.7632	SARS-CoV-2	bcell_n_153_172	0.8	5	1	0	14	18	13	17	16	12.3	30	20	0.25	10
S_89-90	0.7637	SARS	tcell_s_1011_1028	0.8	5	1	0	26	30	1	5	53	11.4	35	18	0.277778	17
Orf1ab_190-191	0.7563	SARS	tcell_s_690_707	0.8	5	1	0	15	19	7	11	6.8	12.6	21	18	0.277778	3
Orf1ab_190-191	0.7563	SARS	tcell_s_690_707	0.8	5	1	0	15	19	7	11	6.8	12.6	21	18	0.277778	3
Orf1ab_613-614	0.7973	No	tcell_orf1ab_2498_2506	0.8	5	1	0	7	11	2	6	24	12	18	9	0.555556	9
Orf1ab_613-614	0.7973	No	tcell_n_222_230	0.8	5	1	0	7	11	1	5	24	12	18	9	0.555556	9
Orf1ab_613-614	0.7973	No	tcell_n_219_227	0.8	5	1	0	7	11	4	8	28	12	18	9	0.555556	9
Orf1ab_546-547	0.7925	No	tcell_s_1220_1228	0.8	5	1	0	5	9	1	5	20	12.3	22	9	0.555556	13
Orf1ab_546-547	0.7925	No	tcell_s_1220_1228	0.8	5	1	0	5	9	1	5	20	12.3	22	9	0.555556	13
Orf1ab_319-320	0.7514	No	tcell_n_222_230	0.8	5	1	0	13	17	1	5	41	11.7	18	9	0.555556	9
Orf1ab_319-320	0.7514	No	tcell_n_222_230	0.8	5	1	0	13	17	1	5	41	11.7	18	9	0.555556	9
M_6-7	0.7559	SARS	tcell_orf1ab_2292_2300	0.75	4	1	0	15	18	1	4	18	12.3	23	9	0.444444	14
Orf1ab_275-276	0.7861	SARS	bcell_s_601_640	0.75	4	1	0	21	24	37	40	114	10.2	35	40	0.114286	5
Orf1ab_275-276	0.7861	SARS	bcell_s_601_640	0.75	4	1	0	21	24	37	40	114	10.2	35	40	0.114286	5
Orf1ab_274-275	0.7754	SARS	bcell_s_601_640	0.75	4	1	0	28	31	37	40	95	10.2	35	40	0.114286	5
Orf1ab_274-275	0.7754	SARS	bcell_s_601_640	0.75	4	1	0	28	31	37	40	95	10.2	35	40	0.114286	5
Orf1ab_742-743	0.7578	No	bcell_n_355_401	0.75	4	1	0	13	16	40	43	108	9.9	22	47	0.181818	25
Orf1ab_596-597	0.7897	No	tcell_orf1ab_3639_3647	0.7143	7	2	0	9	15	2	8	6	13.2	18	9	0.777778	9
Orf1ab_597-598	0.7801	No	tcell_orf1ab_3639_3647	0.7143	7	2	0	7	13	2	8	8.1	12.9	19	9	0.777778	10
S_53-54	0.794	SARS-CoV-2	tcell_s_101_118	0.6667	6	2	0	4	9	8	13	10	12.6	40	18	0.333333	22
S_15	0.7756	SARS-CoV-2	tcell_s_440_457	0.6667	6	2	0	16	21	1	6	9.2	12.6	27	18	0.333333	9
S_14-15	0.7654	SARS-CoV-2	tcell_s_440_457	0.6667	6	2	0	19	24	1	6	9	12.6	30	18	0.333333	12
S_15-16	0.7632	SARS-CoV-2	tcell_s_440_457	0.6667	6	2	0	16	21	1	6	11	12.6	30	18	0.333333	12
Orf8_9-10	0.7876	SARS-CoV-2	bcell_n_153_172	0.6667	6	2	0	15	20	6	11	64	11.1	34	20	0.3	14
Orf8_9-10	0.7876	SARS-CoV-2	bcell_n_355_401	0.6667	6	2	0	15	20	38	43	5.5	12.9	34	47	0.176471	13
Orf1ab_127-128	0.7729	SARS-CoV-2	bcell_s_601_640	0.6667	3	1	0	13	15	28	30	130	9.6	18	40	0.166667	22
Orf1ab_127-128	0.7729	SARS-CoV-2	bcell_s_601_640	0.6667	3	1	0	13	15	28	30	130	9.6	18	40	0.166667	22
Orf1ab_275-276	0.7861	SARS	tcell_s_958_966	0.6667	6	2	0	10	15	4	9	153	10.8	35	9	0.666667	26
Orf1ab_275-276	0.7861	SARS	tcell_s_958_966	0.6667	6	2	0	10	15	4	9	153	10.8	35	9	0.666667	26
Orf1ab_274-275	0.7754	SARS	tcell_s_958_966	0.6667	6	2	0	17	22	4	9	127	10.8	35	9	0.666667	26
Orf1ab_274-275	0.7754	SARS	tcell_s_958_966	0.6667	6	2	0	17	22	4	9	127	10.8	35	9	0.666667	26
Orf1ab_165-166	0.7775	SARS	tcell_s_747_763	0.6667	6	2	0	11	16	3	8	36	11.7	32	17	0.352941	15
Orf1ab_165-166	0.7775	SARS	tcell_s_747_763	0.6667	6	2	0	11	16	3	8	36	11.7	32	17	0.352941	15
Orf1ab_164-165	0.7627	SARS	tcell_s_747_763	0.6667	6	2	0	14	19	3	8	29	11.7	32	17	0.352941	15
Orf1ab_164-165	0.7627	SARS	tcell_s_747_763	0.6667	6	2	0	14	19	3	8	29	11.7	32	17	0.352941	15
Orf1ab_164-165	0.7627	SARS	tcell_s_236_258	0.6667	3	1	0	30	32	18	20	176	9.9	32	23	0.130435	9
Orf1ab_164-165	0.7627	SARS	tcell_s_236_258	0.6667	3	1	0	30	32	18	20	176	9.9	32	23	0.130435	9
Orf1ab_319-320	0.7514	No	tcell_n_219_227	0.6667	6	2	0	12	17	3	8	23	12	18	9	0.666667	9
Orf1ab_319-320	0.7514	No	tcell_n_219_227	0.6667	6	2	0	12	17	3	8	23	12	18	9	0.666667	9
Orf1ab_743	0.752	No	bcell_s_287_317	0.6667	6	2	0	6	11	13	18	20	11.7	18	31	0.333333	13
Orf1ab_742-743	0.7578	No	bcell_s_287_317	0.6667	6	2	0	10	15	13	18	20	11.7	22	31	0.272727	9
Orf1ab_905-906	0.8744	No	tcell_s_936_952	0.6667	3	1	0	30	32	12	14	250	9.9	35	17	0.176471	18
Orf1ab_906	0.8611	No	tcell_s_936_952	0.6667	3	1	0	27	29	12	14	250	9.9	32	17	0.176471	15
Orf1ab_906-907	0.809	No	tcell_s_936_952	0.6667	3	1	0	27	29	12	14	395	9.6	61	17	0.176471	44
Orf1ab_382-383	0.7667	No	bcell_n_153_172	0.6667	3	1	0	15	17	15	17	97	10.5	19	20	0.157895	1
Orf1ab_382-383	0.7667	No	bcell_n_153_172	0.6667	3	1	0	15	17	15	17	97	10.5	19	20	0.157895	1
N_5-6	0.7544	No	bcell_n_42_62	0.6364	11	4	0	13	23	1	11	0.15	15.6	35	21	0.52381	14
Orf1ab_80-81	0.7866	SARS	tcell_orf3a_6_20	0.625	8	1	1	12	19	6	11	255	9.9	21	15	0.533333	6
Orf1ab_80-81	0.7866	SARS	tcell_orf3a_6_20	0.625	8	1	1	12	19	6	11	255	9.9	21	15	0.533333	6
Orf1ab_275-276	0.7861	SARS	tcell_s_747_763	0.625	8	3	0	11	18	6	13	19	12.3	35	17	0.470588	18
Orf1ab_275-276	0.7861	SARS	tcell_s_747_763	0.625	8	3	0	11	18	6	13	19	12.3	35	17	0.470588	18
Orf1ab_274-275	0.7754	SARS	tcell_s_747_763	0.625	8	3	0	18	25	6	13	15	12.3	35	17	0.470588	18
Orf1ab_274-275	0.7754	SARS	tcell_s_747_763	0.625	8	3	0	18	25	6	13	15	12.3	35	17	0.470588	18
Orf1ab_742-743	0.7578	No	tcell_n_159_167	0.625	8	3	0	1	8	2	9	18	12.3	22	9	0.888889	13
Orf1ab_597-598	0.7801	No	bcell_s_524_598	0.625	8	3	0	11	18	23	30	14	11.7	19	75	0.421053	56
Orf1ab_881-882	0.8065	No	bcell_n_153_172	0.625	8	3	0	23	30	13	20	0.55	14.7	34	20	0.4	14
Orf1ab_742-743	0.7578	No	bcell_n_153_172	0.625	8	3	0	1	8	9	16	9.5	12.3	22	20	0.4	2
M_16-17	0.8339	No	tcell_orf1ab_3661_3669	0.6	5	2	0	4	8	1	5	27	12.3	35	9	0.555556	26
M_16	0.759	No	tcell_orf1ab_3661_3669	0.6	5	2	0	4	8	1	5	12	12.6	18	9	0.555556	9
M_15-16	0.7569	No	tcell_orf1ab_3661_3669	0.6	5	2	0	10	14	1	5	13	12.6	24	9	0.555556	15
Orf1ab_382-383	0.7667	No	tcell_n_322_331	0.6	5	2	0	3	7	6	10	21	12	19	10	0.5	9
Orf1ab_382-383	0.7667	No	tcell_n_322_331	0.6	5	2	0	3	7	6	10	21	12	19	10	0.5	9
S_14-15	0.7654	SARS-CoV-2	tcell_s_747_763	0.5714	7	3	0	5	11	1	7	3.9	13.2	30	17	0.411765	13
Orf1ab_531-532	0.7703	SARS	tcell_s_1192_1200	0.5714	7	3	0	12	18	1	7	161	10.5	19	9	0.777778	10
Orf1ab_531-532	0.7703	SARS	tcell_s_1192_1200	0.5714	7	3	0	12	18	1	7	161	10.5	19	9	0.777778	10
M_17	0.7695	SARS	tcell_orf1ab_2498_2506	0.5714	7	3	0	11	17	3	9	65	11.4	17	9	0.777778	8
Orf1ab_366-367	0.7608	SARS	tcell_orf1ab_2942_2950	0.5714	7	3	0	19	25	2	8	24	12.3	25	9	0.777778	16
Orf1ab_366-367	0.7608	SARS	tcell_orf1ab_2942_2950	0.5714	7	3	0	19	25	2	8	24	12.3	25	9	0.777778	16
M_17-18	0.7573	SARS	tcell_orf1ab_2498_2506	0.5714	7	3	0	11	17	3	9	69	11.4	20	9	0.777778	11
M_17	0.7695	SARS	tcell_s_236_258	0.5714	7	3	0	2	8	9	15	19	11.7	17	23	0.411765	6
Orf1ab_907-908	0.836	SARS	bcell_s_802_819	0.5714	7	3	0	12	18	4	10	180	10.2	34	18	0.388889	16
Orf1ab_80-81	0.7866	SARS	tcell_s_101_118	0.5714	7	3	0	10	16	5	11	3.1	13.2	21	18	0.388889	3
Orf1ab_80-81	0.7866	SARS	tcell_s_101_118	0.5714	7	3	0	10	16	5	11	3.1	13.2	21	18	0.388889	3
Orf1ab_448	0.8059	SARS	bcell_m_1_24	0.5714	7	3	0	1	7	12	18	13	12	19	24	0.368421	5
Orf1ab_448	0.8059	SARS	bcell_m_1_24	0.5714	7	3	0	1	7	12	18	13	12	19	24	0.368421	5
M_17-18	0.7573	SARS	tcell_s_236_258	0.5714	7	3	0	2	8	9	15	15	12	20	23	0.35	3
Orf1ab_905-906	0.8744	No	tcell_s_958_966	0.5714	7	3	0	10	16	3	9	340	9.9	35	9	0.777778	26
Orf1ab_906	0.8611	No	tcell_s_958_966	0.5714	7	3	0	7	13	3	9	349	9.9	32	9	0.777778	23
M_16-17	0.8339	No	tcell_orf1ab_2498_2506	0.5714	7	3	0	29	35	3	9	128	10.8	35	9	0.777778	26
Orf1ab_906-907	0.809	No	tcell_s_958_966	0.5714	7	3	0	7	13	3	9	704	9.6	61	9	0.777778	52
Orf1ab_597-598	0.7801	No	tcell_orf1ab_3639_3647	0.5714	7	3	0	12	18	1	7	118	10.8	19	9	0.777778	10
Orf1ab_489-490	0.8449	No	bcell_n_153_172	0.5714	7	3	0	11	17	12	18	37	11.4	32	20	0.35	12
Orf1ab_489-490	0.8449	No	bcell_n_153_172	0.5714	7	3	0	11	17	12	18	37	11.4	32	20	0.35	12
Orf1ab_743-744	0.7502	No	bcell_s_287_317	0.5714	7	3	0	6	12	13	19	70	10.8	39	31	0.225806	8
Orf6_5	0.7634	SARS-CoV-2	tcell_orf1ab_2292_2300	0.5556	9	4	0	3	11	1	9	27	12.3	37	9	1	28
Orf1ab_907-908	0.836	SARS	tcell_n_219_227	0.5556	9	4	0	13	21	1	9	375	9.9	34	9	1	25
Orf1ab_907	0.7522	SARS	tcell_n_219_227	0.5556	9	4	0	13	21	1	9	506	9.6	29	9	1	20
Orf1ab_906-907	0.809	No	tcell_n_219_227	0.5556	9	4	0	45	53	1	9	243	10.5	61	9	1	52
Orf1ab_597-598	0.7801	No	tcell_orf1ab_2498_2506	0.5556	9	4	0	10	18	1	9	25	12	19	9	1	10
Orf1ab_202-203	0.7694	SARS-CoV-2	bcell_m_1_24	0.5455	11	5	0	1	11	8	18	1.5	13.8	20	24	0.55	4
Orf1ab_202-203	0.7694	SARS-CoV-2	bcell_m_1_24	0.5455	11	5	0	1	11	8	18	1.5	13.8	20	24	0.55	4
Orf1ab_279-280	0.8574	SARS-CoV-2	tcell_orf1ab_3661_3669	0.5	8	4	0	25	32	2	9	7	13.2	32	9	0.888889	23
Orf1ab_279-280	0.8574	SARS-CoV-2	tcell_orf1ab_3661_3669	0.5	8	4	0	25	32	2	9	7	13.2	32	9	0.888889	23
Orf6_5	0.7634	SARS-CoV-2	tcell_s_1192_1200	0.5	8	4	0	15	22	1	8	51	11.7	37	9	0.888889	28
Orf6_5	0.7634	SARS-CoV-2	tcell_s_690_707	0.5	4	2	0	21	24	12	15	229	9.9	37	18	0.222222	19
Orf6_5	0.7634	SARS-CoV-2	bcell_n_355_401	0.5	6	3	0	30	35	25	30	81	10.2	37	47	0.162162	10
Orf1ab_280-281	0.8461	SARS	tcell_orf1ab_3661_3669	0.5	8	4	0	18	25	2	9	8.9	13.2	35	9	0.888889	26
Orf1ab_280-281	0.8461	SARS	tcell_orf1ab_3661_3669	0.5	8	4	0	18	25	2	9	8.9	13.2	35	9	0.888889	26
Orf1ab_419-420	0.8063	SARS	tcell_s_1192_1200	0.5	8	4	0	14	21	2	9	164	10.8	32	9	0.888889	23
Orf1ab_419-420	0.8063	SARS	tcell_s_1192_1200	0.5	8	4	0	14	21	2	9	164	10.8	32	9	0.888889	23
Orf1ab_280	0.7905	SARS	tcell_orf1ab_3661_3669	0.5	8	4	0	18	25	2	9	6.7	13.2	25	9	0.888889	16
Orf1ab_280	0.7905	SARS	tcell_orf1ab_3661_3669	0.5	8	4	0	18	25	2	9	6.7	13.2	25	9	0.888889	16
N_27-28	0.7512	SARS	tcell_n_345_353	0.5	8	4	0	12	19	1	8	3.4	13.8	35	9	0.888889	26
Orf1ab_366-367	0.7608	SARS	bcell_s_524_598	0.5	18	8	1	2	18	22	39	0.11	15.9	25	75	0.72	50
Orf1ab_366-367	0.7608	SARS	bcell_s_524_598	0.5	18	8	1	2	18	22	39	0.11	15.9	25	75	0.72	50
Orf1ab_365-366	0.7525	SARS	bcell_s_524_598	0.5	18	8	1	5	21	22	39	0.11	15.9	25	75	0.72	50
Orf1ab_365-366	0.7525	SARS	bcell_s_524_598	0.5	18	8	1	5	21	22	39	0.11	15.9	25	75	0.72	50
Orf1ab_907	0.7522	SARS	bcell_s_802_819	0.5	8	4	0	12	19	4	11	154	10.2	29	18	0.444444	11
Orf1ab_165-166	0.7775	SARS	tcell_s_236_258	0.5	4	2	0	27	30	18	21	115	10.5	32	23	0.173913	9
Orf1ab_165-166	0.7775	SARS	tcell_s_236_258	0.5	4	2	0	27	30	18	21	115	10.5	32	23	0.173913	9
Orf1ab_179-180	0.7712	SARS	bcell_s_524_598	0.5	4	2	0	22	25	23	26	77	9.9	26	75	0.153846	49
Orf1ab_179-180	0.7712	SARS	bcell_s_524_598	0.5	4	2	0	22	25	23	26	77	9.9	26	75	0.153846	49
Orf1ab_489-490	0.8449	No	tcell_n_345_353	0.5	8	4	0	23	30	2	9	164	10.8	32	9	0.888889	23
Orf1ab_489-490	0.8449	No	tcell_n_345_353	0.5	8	4	0	23	30	2	9	164	10.8	32	9	0.888889	23
Orf1ab_742-743	0.7578	No	tcell_orf1ab_3639_3647	0.5	8	4	0	7	14	1	8	293	9.9	22	9	0.888889	13
Orf1ab_743	0.752	No	tcell_orf1ab_3639_3647	0.5	8	4	0	3	10	1	8	281	9.9	18	9	0.888889	9
Orf1ab_743-744	0.7502	No	tcell_orf1ab_3639_3647	0.5	8	4	0	3	10	1	8	254	10.5	39	9	0.888889	30
Orf1ab_613-614	0.7973	No	tcell_s_747_763	0.5	10	5	0	6	15	5	14	6.4	12.6	18	17	0.588235	1
Orf1ab_906-907	0.809	No	bcell_s_802_819	0.5	8	4	0	43	50	3	10	234	10.2	61	18	0.444444	43
N_27-28	0.7512	SARS	tcell_s_1101_1115	0.4545	11	6	0	9	19	5	15	1.4	14.1	35	15	0.733333	20
Orf1ab_613-614	0.7973	No	tcell_s_1011_1028	0.4545	11	6	0	1	11	8	18	3.3	13.2	18	18	0.611111	0
Orf1ab_546-547	0.7925	No	tcell_s_451_468	0.4545	11	6	0	2	12	1	11	39	11.4	22	18	0.611111	4
Orf1ab_546-547	0.7925	No	tcell_s_451_468	0.4545	11	6	0	2	12	1	11	39	11.4	22	18	0.611111	4
S_94	0.7664	SARS	bcell_s_888_909	0.4444	9	5	0	12	20	1	9	228	9.9	41	22	0.409091	19
S_94-95	0.7541	SARS	bcell_s_888_909	0.4444	9	5	0	12	20	1	9	268	9.6	44	22	0.409091	22
Orf1ab_164-165	0.7627	SARS	bcell_m_1_24	0.4444	9	5	0	1	9	11	19	28	11.7	32	24	0.375	8
Orf1ab_164-165	0.7627	SARS	bcell_m_1_24	0.4444	9	5	0	1	9	11	19	28	11.7	32	24	0.375	8
Orf1ab_447-448	0.7584	SARS	bcell_m_1_24	0.4444	9	5	0	4	12	10	18	12	12.3	24	24	0.375	0
Orf1ab_447-448	0.7584	SARS	bcell_m_1_24	0.4444	9	5	0	4	12	10	18	12	12.3	24	24	0.375	0
M_16-17	0.8339	No	tcell_s_236_258	0.4444	9	5	0	18	26	7	15	22	12	35	23	0.391304	12
N_20-21	0.7549	SARS-CoV-2	bcell_s_524_598	0.4286	7	4	0	20	26	40	46	24	11.4	31	75	0.225806	44
S_8-9	0.7848	SARS	bcell_s_524_598	0.4286	14	8	0	3	16	26	39	0.12	15.6	20	75	0.7	55
S_15	0.7756	SARS-CoV-2	tcell_s_747_763	0.4	10	6	0	2	11	1	10	3.4	13.2	27	17	0.588235	10
S_15-16	0.7632	SARS-CoV-2	tcell_s_747_763	0.4	10	6	0	2	11	1	10	3.6	13.5	30	17	0.588235	13
S_53-54	0.794	SARS-CoV-2	bcell_m_1_24	0.4	10	6	0	17	26	13	22	23	12	40	24	0.416667	16
N_27-28	0.7512	SARS	tcell_s_101_118	0.4	10	6	0	1	10	6	15	30	11.7	35	18	0.555556	17
Orf1ab_443-444	0.775	SARS	bcell_s_524_598	0.4	5	3	0	29	33	29	33	83	9.9	34	75	0.147059	41
Orf1ab_443-444	0.775	SARS	bcell_s_524_598	0.4	5	3	0	29	33	29	33	83	9.9	34	75	0.147059	41
Orf1ab_447-448	0.7584	SARS	tcell_s_936_952	0.3846	13	8	0	1	13	3	15	348	9.3	24	17	0.764706	7
Orf1ab_447-448	0.7584	SARS	tcell_s_936_952	0.3846	13	8	0	1	13	3	15	348	9.3	24	17	0.764706	7
S_8-9	0.7848	SARS	bcell_n_153_172	0.3846	13	8	0	3	15	5	17	3.7	13.2	20	20	0.65	0
Orf1ab_286-287	0.8105	SARS	bcell_m_1_24	0.375	16	10	0	19	34	8	23	4.3	13.2	34	24	0.666667	10
Orf1ab_286-287	0.8105	SARS	bcell_m_1_24	0.375	16	10	0	19	34	8	23	4.3	13.2	34	24	0.666667	10
Orf1ab_286-287	0.8105	SARS	bcell_s_524_598	0.3684	19	12	0	6	24	51	69	0.64	14.7	34	75	0.558824	41
Orf1ab_286-287	0.8105	SARS	bcell_s_524_598	0.3684	19	12	0	6	24	51	69	0.64	14.7	34	75	0.558824	41
S_15	0.7756	SARS-CoV-2	bcell_m_1_24	0.3333	12	8	0	14	25	6	17	122	10.2	27	24	0.5	3
S_14-15	0.7654	SARS-CoV-2	bcell_m_1_24	0.3333	12	8	0	17	28	6	17	117	10.2	30	24	0.5	6
S_15-16	0.7632	SARS-CoV-2	bcell_m_1_24	0.3333	12	8	0	14	25	6	17	97	10.5	30	24	0.5	6
Orf1ab_543-544	0.7861	SARS	bcell_n_153_172	0.3333	12	8	0	5	16	8	19	88	10.8	33	20	0.6	13
Orf1ab_543-544	0.7861	SARS	bcell_n_153_172	0.3333	12	8	0	5	16	8	19	88	10.8	33	20	0.6	13
S_89-90	0.7637	SARS	tcell_n_215_224	0.3333	6	4	0	8	13	1	6	1335	8.7	35	10	0.6	25
S_94-95	0.7541	SARS	bcell_s_524_598	0.3333	9	6	0	35	43	51	59	266	9	44	75	0.204545	31
Orf1ab_609-610	0.8034	No	bcell_s_601_640	0.3333	18	5	1	3	13	13	30	2.4	13.2	19	40	0.947368	21
Orf1ab_382-383	0.7667	No	bcell_s_524_598	0.3333	15	10	0	3	17	24	38	6.2	12.3	19	75	0.789474	56
Orf1ab_382-383	0.7667	No	bcell_s_524_598	0.3333	15	10	0	3	17	24	38	6.2	12.3	19	75	0.789474	56
S_54-55	0.8072	SARS-CoV-2	bcell_s_524_598	0.3214	56	16	6	3	38	19	72	2.9	13.5	38	75	0.526316	37
Orf1ab_419-420	0.8063	SARS	bcell_s_524_598	0.3182	22	11	1	14	31	16	37	1.9	13.5	32	75	0.6875	43
Orf1ab_419-420	0.8063	SARS	bcell_s_524_598	0.3182	22	11	1	14	31	16	37	1.9	13.5	32	75	0.6875	43
Orf1ab_179-180	0.7712	SARS	bcell_n_355_401	0.3125	16	6	1	11	26	29	39	110	9.9	26	47	0.615385	21
Orf1ab_179-180	0.7712	SARS	bcell_n_355_401	0.3125	16	6	1	11	26	29	39	110	9.9	26	47	0.615385	21
S_33-34	0.7555	SARS	bcell_s_524_598	0.3125	16	11	0	12	27	6	21	144	9.3	28	75	0.571429	47
N_27-28	0.7512	SARS	bcell_s_524_598	0.3125	16	11	0	19	34	46	61	5.9	12.6	35	75	0.457143	40
Orf1ab_407-408	0.7641	SARS	bcell_n_42_62	0.2941	17	12	0	2	18	5	21	71	10.8	23	21	0.809524	2
Orf1ab_407-408	0.7641	SARS	bcell_n_42_62	0.2941	17	12	0	2	18	5	21	71	10.8	23	21	0.809524	2
S_89-90	0.7637	SARS	bcell_s_524_598	0.2812	32	16	4	6	34	1	28	35	10.8	35	75	0.914286	40
Orf1ab_279-280	0.8574	SARS-CoV-2	bcell_s_524_598	0.28	25	16	1	4	28	15	37	131	9.6	32	75	0.78125	43
Orf1ab_279-280	0.8574	SARS-CoV-2	bcell_s_524_598	0.28	25	16	1	4	28	15	37	131	9.6	32	75	0.78125	43
Orf1ab_80-81	0.7866	SARS	bcell_s_601_640	0.2222	18	10	1	8	21	5	22	66	10.5	21	40	0.857143	19
Orf1ab_80-81	0.7866	SARS	bcell_s_601_640	0.2222	18	10	1	8	21	5	22	66	10.5	21	40	0.857143	19
